# On use of tertiary structure characters in hidden Markov models for protein fold prediction

**DOI:** 10.1101/2024.04.08.588419

**Authors:** Ashar J. Malik, Caroline Puente-Lelievre, Nicholas Matzke, David B. Ascher

**Author notes:** Correspondence to Ashar J. Malik, David B. Ascher.

## Abstract

While advances in protein structure prediction have opened up insights into arcane proteins, weak sequence homology makes functional characterisation challenging. To overcome this challenge, we use structure-based hidden Markov models of groupings in SCOP, CATH and ECOD to predict folds in proteins and thereby infer function. Conservation of structure and ability of hidden Markov models to detect remote signals make this a powerful resource for complete characterisation of arcane proteins.
