## Supplemental Sheet 5 for "On use of tertiary structure characters in hidden Markov models for protein fold prediction"

### Sheet: StructureExamples
							Structure based HMM			Sequence based HMM			Structure based HMM			Sequence based HMM
PDB ID	AA seq	# of AA	3Di seq	# of 3Di chars	True SCOP	True CATH	SCOP Predicted	Aln len	Score	SCOP Predicted	Aln len	Score	CATH Predicted	Aln len	Score	CATH Predicted	Aln len	Score
4uz5_A	ETGSAQQLNEDLRLHLLLNTSVTCNDGSPAGYYLKESRGSRRWLLFLEGGWYCFNRENCDSRYDTMRRLMSSRDWPRTRTGTGILSSQPEENPYWWNANMVFIPYCSSDVWSGASSKSEKNEYAFMGALIIQEVVRELLGRGLSGAKVLLLAGSSAGGTGVLLNVDRVAEQLEKLGYPAIQVRGLADSGWFLDNKQYRHTDCVDTITCAPTEAIRRGIRYWNGVVPERCRRQFQEGEEWNCFFGYKVYPTLRSPVFVVQWLFDEAQLTVDNVHLTGQPVQEGLRLYIQNLGRELRHTLKDVPASFAPACLSHEIIIRSHWTDVQVKGTSLPRALHCWDRSLHDSHKASKTPLKGCPVHLVDSCPWPHCNPSCPTGTKHHHHHH	383	DFFFKDFFPVQCQFFFVSGTFTKTKDDQVVALEEEAEEEDDAAFQDDVQVVVCCVPPVVLRHDPPDDGGDAFFFLQHLDCLQQVPRNRHIYMYGGHRQRQLLFFDDVGTAHRSVVSVLRRLVVVCVVPNLSHQEYELEYFHSSLLNQLFPQVVSQVSCVVVPRNNYATAYERHAQAADQDAALDQDPPDHSQQARLQVRQLSRCVVRVGDGDVQLCVVDDVSNSSVSSHCLSSVVSDDHHYAYEHELAEQSNNSNSVHDDDVDDDDPSVLVVSLVSSVVVVVSCVPRQAYAYDHAYYGGARRDSCQQQFDAPPDGPSQLVVLVVVVVVVRGRRGHHPDRHHCPRVRDDD	349	c.69.1.42	N/A	c.69.1.42	342	647	g.3.11,c.69.1,g.3.15	18,132,31	12.5,10.3,11.3	3.40.50.1820	344	69	-	-	-
5lnk_K	MSLVYMNIMMAFTVSLTGLLMYRSHLMSSLLCLEGMMLSLFILATLMILNSHFTLASMMPIILLVFAACEAALGLSLLVMVSNTYGTDYVQNLNLLQC	98	DPCVVVVLVVLLVVLVCQLPVDPPDPVSNLVSVLVSLVSVLVVVQVVCVVVVVPVPNCCSVVSVVCSPVVSVVVVVVVVVVPVVDD	86	N/A	1.10.287.3510	a.238.1.3	80	19.2	f.38.1	85	4.3	1.10.287.3510	85	58.9	1.10.8.60	23	6.1
MGYP003636274702	LLPPQPLQQAGLHVPGQTPGQVQWARWLDDIAAYQALYIRDTLNPINPPPERQAAQMARVSQALGQPIKAPDLTAEKADFKYARMYGIDGEPLAQIAYLPAEGAPFSLCMMKTDIPDHEPRYTVKRGMQMATWRHKGIAWVFVGRSALPDAAAPLSSRDSAGPAGPPMSKKYLRDG	176	DDDPDDPPPPDDPDPPDDPQNVVVVVVVQVVQVVCVVCQVVQPDPDADDPVQQVVLQVVVCVLQVHRDDDDDCVVQQKGWHGWDWDDDPNWIKIWTWIDHPDDGIKIKIKTFAPDDFDAWDWDDDPQWIWIWTDDPRMIIIIIDNDDDPPVSQVVVVVVCCPDRDDDDDPPPPPDD	176	N/A	N/A	d.110.7.1,d.110.7.1,d.24.1.1	85,49,15	69.0,69.0,59.5	-	-	-	3.30.450.30	149	69.7	-	-	-
	Notes
Structure based HMM	The resource developed in this work
Sequence based HMM	For comparison amino acid sequences are compared to gene3D and superfamily databases using HMMER
Aln len	Starts and ends of the alignment in the model are used to work this out
Score	This is the score returned by HMMER
d.110.7.1,d.110.7.1,d.24.1.1	In cases such as this, multiple groupings are found - these are listed in comma delimited strings, for such cases the alignment length and scores follow the same pattern in order
